# MIRO2 regulates prostate cancer cell growth via GCN1-dependent stress signaling

**DOI:** 10.1101/2021.05.20.444992

**Authors:** Madison Furnish, Dillon P. Boulton, Victoria Genther, Mitchell Lee Ellinwood, Lina Romero, M. Scott Lucia, Scott D. Cramer, M. Cecilia Caino

## Abstract

There is a continued need to identify novel therapeutic targets to prevent the mortality associated with prostate cancer. In this context, we discovered a novel mitochondrial signaling pathway that controls androgen-independent and androgen-sensitive prostate cancer cell growth. Mitochondrial Rho GTPase 2 (*MIRO2*) mRNA was upregulated in prostate cancer compared to localized tumors, and higher *MIRO2* levels were correlated with poor patient survival. Using human cell lines that represent AR-independent or androgen-sensitive prostate cancer, we show that MIRO2 depletion impaired cell growth, colony formation and tumor growth in mice. Network analysis of MIRO2’s binding partners identified metabolism, cell cycle, and cellular responses to extracellular stimuli amongst the top over-represented pathways. The top hit on our screen was General Control Non-derepressible 1 (GCN1). *GCN1* was overexpressed in prostate cancer and MIRO2-GCN1 interacted in prostate cancer cell lines and in primary prostate cancer cells. Our results showed that MIRO2 is necessary for efficient GCN1-mediated GCN2 kinase activation and signaling, triggering translation of the transcription factor ATF4. Importantly, MIRO2 controlled ATF4 levels and transcriptional activity both in amino acid replete and depleted conditions. Furthermore, MIRO2’s effect on regulating prostate cancer cell growth was partially mediated by ATF4. Finally, activation of GCN2 and ATF4 expression were correlated with MIRO2 expression in prostate cancer xenografts. Overall, we propose a new mechanism driving prostate cancer growth of both AR-independent and androgen-sensitive tumors.
