## Supplementary material for "MIRO2 regulates prostate cancer cell growth via GCN1-dependent stress signaling": Table S3

### Sheet: Sheet1
	Entity #
Pathway name	MIRO2	Total	p	FDR
Metabolism	128	2142	1.76329e-07	1.41063e-06
Metabolism of proteins	121	2014	3.38758e-07	2.44007e-06
Cell Cycle	64	670	4.47123e-11	4.91836e-10
Cellular responses to stress	61	565	9.81104e-13	1.27544e-11
Cellular responses to external stimuli	61	579	2.69607e-12	3.23528e-11
Cell Cycle, Mitotic	58	537	3.73834e-12	4.48601e-11
Metabolism of RNA	58	675	1.79101e-08	1.61191e-07
Transport of small molecules	58	731	2.57749e-07	2.06199e-06
M Phase	52	393	3.06422e-14	4.59632e-13
Mitotic Anaphase	48	237	1.11022e-16	2.77556e-15
Mitotic Metaphase and Anaphase	48	238	1.11022e-16	2.77556e-15
Nervous system development	45	584	1.30638e-05	7.83828e-05
Axon guidance	44	558	9.40664e-06	5.64398e-05
Metabolism of amino acids	43	376	5.31772e-10	5.31772e-09
Separation of Sister Chromatids	38	191	5.55112e-16	1.22125e-14
G2/M Transition	38	198	1.77636e-15	3.19744e-14
Mitotic G2-G2/M phases	38	200	2.44249e-15	4.15223e-14
Cell Cycle Checkpoints	38	275	3.21478e-11	3.53626e-10
Diseases of signal transduction by growth factor receptors and second messengers	38	407	9.02295e-07	6.31607e-06
Disorders of transmembrane transporters	37	180	5.55112e-16	1.22125e-14
Class I MHC mediated antigen processing & presentation	37	441	1.35499e-05	8.12991e-05
Neutrophil degranulation	37	480	7.83115e-05	0.000469869
HIV Infection	36	248	2.86093e-11	3.14703e-10
Organelle biogenesis and maintenance	36	298	3.6524e-09	3.28716e-08
Host Interactions of HIV factors	35	144	1.11022e-16	2.77556e-15
Asparagine N-linked glycosylation	35	305	2.13793e-08	1.92414e-07
MAPK family signaling cascades	35	338	2.42698e-07	1.94159e-06
MAPK1/MAPK3 signaling	33	299	1.32348e-07	1.05878e-06
Antigen processing: Ubiquitination & Proteasome degradation	33	309	2.75153e-07	2.20122e-06
The role of GTSE1 in G2/M progression after G2 checkpoint	32	79	1.11022e-16	2.77556e-15
Signaling by ROBO receptors	32	218	2.85222e-10	2.85222e-09
RAF/MAP kinase cascade	32	292	2.40271e-07	1.92217e-06
FLT3 Signaling	32	306	6.55214e-07	4.5865e-06
Regulation of expression of SLITs and ROBOs	31	172	3.755e-12	4.506e-11
Deubiquitination	31	282	3.48582e-07	2.44007e-06
Translation	31	294	8.2966e-07	5.80762e-06
Regulation of mRNA stability by proteins that bind AU-rich elements	30	88	1.11022e-16	2.77556e-15
Hedgehog 'off' state	30	114	6.66134e-16	1.33227e-14
Signaling by Hedgehog	30	150	6.64357e-13	8.63665e-12
G2/M Checkpoints	30	151	7.82818e-13	1.01766e-11
Ub-specific processing proteases	30	205	1.11801e-09	1.11801e-08
Intracellular signaling by second messengers	30	316	9.56337e-06	5.73802e-05
ABC-family proteins mediated transport	29	103	3.33067e-16	7.99361e-15
Synthesis of DNA	29	120	1.62093e-14	2.43139e-13
DNA Replication	29	128	7.9492e-14	1.11289e-12
G1/S Transition	29	131	1.39999e-13	1.81999e-12
Mitotic G1 phase and G1/S transition	29	149	3.10252e-12	3.72302e-11
S Phase	29	162	2.217e-11	2.4387e-10
Neddylation	29	236	8.86526e-08	7.0922e-07
Signaling by WNT	29	299	9.10472e-06	5.64398e-05
AUF1 (hnRNP D0) binds and destabilizes mRNA	28	56	1.11022e-16	2.77556e-15
Apoptosis	28	180	1.09564e-09	1.09564e-08
Programmed Cell Death	28	185	1.97713e-09	1.97713e-08
TCF dependent signaling in response to WNT	28	202	1.27019e-08	1.14317e-07
PIP3 activates AKT signaling	28	276	5.78223e-06	4.04756e-05
ABC transporter disorders	27	77	1.11022e-16	2.77556e-15
MAPK6/MAPK4 signaling	27	89	6.66134e-16	1.33227e-14
PTEN Regulation	27	139	1.84439e-11	2.02883e-10
ER-Phagosome pathway	27	153	1.50004e-10	1.65005e-09
Antigen processing-Cross presentation	27	169	1.24906e-09	1.24906e-08
Orc1 removal from chromatin	26	71	1.11022e-16	2.77556e-15
Defective CFTR causes cystic fibrosis	26	61	1.11022e-16	2.77556e-15
Assembly of the pre-replicative complex	26	68	1.11022e-16	2.77556e-15
DNA Replication Pre-Initiation	26	85	1.88738e-15	3.39728e-14
Switching of origins to a post-replicative state	26	91	8.77076e-15	1.40332e-13
Transcriptional regulation by RUNX2	26	121	5.00799e-12	5.85721e-11
Intra-Golgi and retrograde Golgi-to-ER traffic	26	206	2.52213e-07	2.0177e-06
Signaling by NOTCH	26	206	2.52213e-07	2.0177e-06
Regulation of RAS by GAPs	25	69	1.11022e-16	2.77556e-15
Oxygen-dependent proline hydroxylation of Hypoxia-inducible Factor Alpha	25	66	1.11022e-16	2.77556e-15
Autodegradation of the E3 ubiquitin ligase COP1	25	52	1.11022e-16	2.77556e-15
Regulation of Apoptosis	25	53	1.11022e-16	2.77556e-15
Stabilization of p53	25	57	1.11022e-16	2.77556e-15
Asymmetric localization of PCP proteins	25	64	1.11022e-16	2.77556e-15
G1/S DNA Damage Checkpoints	25	68	1.11022e-16	2.77556e-15
p53-Dependent G1 DNA Damage Response	25	66	1.11022e-16	2.77556e-15
p53-Dependent G1/S DNA damage checkpoint	25	66	1.11022e-16	2.77556e-15
Cdc20:Phospho-APC/C mediated degradation of Cyclin A	25	73	5.55112e-16	1.22125e-14
APC:Cdc20 mediated degradation of cell cycle proteins prior to satisfation of the cell cycle checkpoint	25	74	6.66134e-16	1.33227e-14
Regulation of RUNX2 expression and activity	25	74	6.66134e-16	1.33227e-14
Cellular response to hypoxia	25	75	9.99201e-16	1.89848e-14
APC/C:Cdc20 mediated degradation of mitotic proteins	25	76	1.33227e-15	2.53131e-14
Activation of APC/C and APC/C:Cdc20 mediated degradation of mitotic proteins	25	77	1.66533e-15	2.9976e-14
Regulation of APC/C activators between G1/S and early anaphase	25	81	5.32907e-15	9.05942e-14
Degradation of beta-catenin by the destruction complex	25	83	9.10383e-15	1.45661e-13
APC/C-mediated degradation of cell cycle proteins	25	88	3.27516e-14	4.91274e-13
Regulation of mitotic cell cycle	25	88	3.27516e-14	4.91274e-13
PCP/CE pathway	25	92	8.63754e-14	1.20925e-12
UCH proteinases	25	96	2.17382e-13	2.82596e-12
Interleukin-1 family signaling	25	141	6.60241e-10	6.60241e-09
Beta-catenin independent WNT signaling	25	144	1.00506e-09	1.00506e-08
C-type lectin receptors (CLRs)	25	174	3.94353e-08	3.54918e-07
Regulation of activated PAK-2p34 by proteasome mediated degradation	24	50	1.11022e-16	2.77556e-15
FBXL7 down-regulates AURKA during mitotic entry and in early mitosis	24	55	1.11022e-16	2.77556e-15
SCF-beta-TrCP mediated degradation of Emi1	24	55	1.11022e-16	2.77556e-15
CDT1 association with the CDC6:ORC:origin complex	24	59	1.11022e-16	2.77556e-15
Degradation of DVL	24	57	1.11022e-16	2.77556e-15
p53-Independent G1/S DNA damage checkpoint	24	52	1.11022e-16	2.77556e-15
Ubiquitin Mediated Degradation of Phosphorylated Cdc25A	24	52	1.11022e-16	2.77556e-15
p53-Independent DNA Damage Response	24	52	1.11022e-16	2.77556e-15
Degradation of AXIN	24	55	1.11022e-16	2.77556e-15
Vif-mediated degradation of APOBEC3G	24	56	1.11022e-16	2.77556e-15
Degradation of GLI1 by the proteasome	24	60	1.11022e-16	2.77556e-15
Ubiquitin-dependent degradation of Cyclin D	24	52	1.11022e-16	2.77556e-15
Vpu mediated degradation of CD4	24	53	1.11022e-16	2.77556e-15
Degradation of GLI2 by the proteasome	24	60	1.11022e-16	2.77556e-15
GLI3 is processed to GLI3R by the proteasome	24	60	1.11022e-16	2.77556e-15
Regulation of RUNX3 expression and activity	24	55	1.11022e-16	2.77556e-15
Negative regulation of NOTCH4 signaling	24	55	1.11022e-16	2.77556e-15
Hh mutants that don't undergo autocatalytic processing are degraded by ERAD	24	56	1.11022e-16	2.77556e-15
Hh mutants abrogate ligand secretion	24	59	1.11022e-16	2.77556e-15
SCF(Skp2)-mediated degradation of p27/p21	24	60	1.11022e-16	2.77556e-15
NIK-->noncanonical NF-kB signaling	24	59	1.11022e-16	2.77556e-15
Dectin-1 mediated noncanonical NF-kB signaling	24	60	1.11022e-16	2.77556e-15
Autodegradation of Cdh1 by Cdh1:APC/C	24	64	3.33067e-16	7.99361e-15
Hedgehog ligand biogenesis	24	65	4.44089e-16	1.06581e-14
Activation of NF-kappaB in B cells	24	67	7.77156e-16	1.55431e-14
APC/C:Cdc20 mediated degradation of Securin	24	68	9.99201e-16	1.89848e-14
Regulation of PTEN stability and activity	24	69	1.44329e-15	2.74225e-14
CDK-mediated phosphorylation and removal of Cdc6	24	73	4.88498e-15	8.30447e-14
APC/C:Cdh1 mediated degradation of Cdc20 and other APC/C:Cdh1 targeted proteins in late mitosis/early G1	24	74	6.43929e-15	1.03029e-13
Downstream signaling events of B Cell Receptor (BCR)	24	82	5.73985e-14	8.03579e-13
Cyclin E associated events during G1/S transition	24	83	7.40519e-14	1.03673e-12
Signaling by NOTCH4	24	83	7.40519e-14	1.03673e-12
Hedgehog 'on' state	24	85	1.22236e-13	1.58906e-12
Cyclin A:Cdk2-associated events at S phase entry	24	85	1.22236e-13	1.58906e-12
Transcriptional regulation by RUNX3	24	96	1.53666e-12	1.84399e-11
CLEC7A (Dectin-1) signaling	24	98	2.34834e-12	2.81801e-11
RUNX1 regulates transcription of genes involved in differentiation of HSCs	24	99	2.89224e-12	3.47069e-11
Interleukin-1 signaling	24	102	5.32474e-12	5.85721e-11
TNFR2 non-canonical NF-kB pathway	24	102	5.32474e-12	5.85721e-11
Downstream TCR signaling	24	116	7.10898e-11	7.81988e-10
TCR signaling	24	138	2.10816e-09	2.10816e-08
ER to Golgi Anterograde Transport	24	155	1.87751e-08	1.68976e-07
FCERI mediated NF-kB activation	24	167	7.35304e-08	5.88243e-07
Signaling by the B Cell Receptor (BCR)	24	176	1.88507e-07	1.50805e-06
Transport to the Golgi and subsequent modification	24	186	4.9859e-07	3.49013e-06
Cilium Assembly	24	202	2.05199e-06	1.43639e-05
Transcriptional regulation by RUNX1	24	208	3.3508e-06	2.34556e-05
Fc epsilon receptor (FCERI) signaling	24	218	7.2626e-06	5.08382e-05
Regulation of ornithine decarboxylase (ODC)	23	51	1.11022e-16	2.77556e-15
Cross-presentation of soluble exogenous antigens (endosomes)	23	50	1.11022e-16	2.77556e-15
Metabolism of polyamines	23	59	5.55112e-16	1.22125e-14
Protein localization	23	166	2.58483e-07	2.06786e-06
Golgi-to-ER retrograde transport	21	137	1.71697e-07	1.37357e-06
COPI-mediated anterograde transport	20	102	6.69501e-09	6.02551e-08
The citric acid (TCA) cycle and respiratory electron transport	20	176	2.69644e-05	0.000161787
COPI-dependent Golgi-to-ER retrograde traffic	19	103	4.10839e-08	3.69755e-07
Influenza Infection	19	172	6.16571e-05	0.000369942
Antiviral mechanism by IFN-stimulated genes	18	89	2.40752e-08	2.16677e-07
Cellular response to heat stress	18	95	6.30625e-08	5.045e-07
Nuclear Envelope (NE) Reassembly	17	78	2.04433e-08	1.8399e-07
Respiratory electron transport, ATP synthesis by chemiosmotic coupling, and heat production by uncoupling proteins.	15	125	0.000150362	0.000902173
Resolution of Sister Chromatid Cohesion	15	126	0.00016366	0.000981961
Regulation of HSF1-mediated heat shock response	14	75	2.16708e-06	1.51696e-05
ISG15 antiviral mechanism	14	80	4.49348e-06	3.14544e-05
Chaperonin-mediated protein folding	14	96	3.30575e-05	0.000198345
Glucose metabolism	14	98	4.11574e-05	0.000246945
Protein folding	14	102	6.27099e-05	0.00037626
Formation of tubulin folding intermediates by CCT/TriC	12	26	8.26474e-10	8.26474e-09
Prefoldin mediated transfer of substrate to CCT/TriC	12	28	1.87599e-09	1.87599e-08
Cooperation of Prefoldin and TriC/CCT in actin and tubulin folding	12	33	1.13242e-08	1.01917e-07
Cargo trafficking to the periciliary membrane	12	51	1.12569e-06	7.87986e-06
HSP90 chaperone cycle for steroid hormone receptors (SHR)	12	57	3.47418e-06	2.43192e-05
Translation initiation complex formation	12	59	4.90373e-06	3.43261e-05
Ribosomal scanning and start codon recognition	12	59	4.90373e-06	3.43261e-05
Activation of the mRNA upon binding of the cap-binding complex and eIFs, and subsequent binding to 43S	12	60	5.79556e-06	4.05689e-05
Mitochondrial protein import	12	65	1.27403e-05	7.64416e-05
Translocation of SLC2A4 (GLUT4) to the plasma membrane	12	72	3.4139e-05	0.000204834
Formation of the ternary complex, and subsequently, the 43S complex	11	52	8.44103e-06	5.64398e-05
Cristae formation	10	31	5.53566e-07	3.87497e-06
Fatty acyl-CoA biosynthesis	9	37	1.89741e-05	0.000113845
tRNA Aminoacylation	9	42	5.01247e-05	0.000300748
Cytosolic tRNA aminoacylation	8	24	5.94553e-06	4.16187e-05
VxPx cargo-targeting to cilium	7	21	2.27321e-05	0.000136393
Mitochondrial calcium ion transport	7	23	4.0219e-05	0.000241314
Postmitotic nuclear pore complex (NPC) reformation	7	28	0.000135101	0.000810606
Folding of actin by CCT/TriC	6	10	3.34124e-06	2.33887e-05
Microtubule-dependent trafficking of connexons from Golgi to the plasma membrane	6	20	0.000154417	0.0009265
